# Identification of RNA-based cell-type markers for the stem cell manufacture system with a statistical scoring function

**DOI:** 10.1101/2022.10.21.513209

**Authors:** Yu Shi, Weilong Yang, Haishuang Lin, Li Han, Alyssa J. Cai, Ravi Saraf, Yuguo Lei, Chi Zhang

**Author notes:** To whom correspondence should be addressed. (C.Z.); (C.Z.), (Y.L.). Department of Chemical Biology, School of Pharmaceutical Sciences, Peking University, Beijing 100191, China (Haishuang Lin).

## Abstract

Cell-type biomarkers are useful in stem cell manufacture to monitor cell purification, cell quantity, and quality. However, the study on cell-type markers, specifically for stem cell manufacture, is limited. The emerging questions are which RNA transcripts can serve as biomarkers during stem cell culture, and what method can efficiently and accurately discover these biomarkers. We developed a scoring function system to identify RNA biomarkers with RNA-seq data. We applied the method to two data sets, one for extracellular RNAs (ex-RNAs) and the other for intracellular microRNAs (miRNAs). The data set have RNA-seq data of ex-RNAs from cell culture media for six different types of cells, including human embryonic stem cells. To get the RNA-seq data from intracellular miRNAs, we cultured three types of cells: human embryonic stem cells (H9), neural stem cells (NSC), hESC-derived endothelial cells (EC) and conducted small RNA-seq to their intracellular miRNAs. Using these data, we identified a set of ex-RNAs/smRNAs as candidates of biomarkers for different types of cells for cell manufacture. We also used deep-learning based prediction methods and simulated data to validate these discovered biomarkers.
