## Supplementary material for "Identification of RNA-based cell-type markers for the stem cell manufacture system with a statistical scoring function": Primer sequences

### Sheet: Sheet1
Primer	Sequence
U6 forward	5’-CTCGCTTCGGCAGCACA-3’
U6 reverse	5’-AACGCTTCACGAATTTGCGT-3’
common reverse	5’-GCAGGGTCCGAGGTATT-3’
miR518B stem-loop RT primer	5’- GTCGTATCCAGTGCAGGGTCCGAGGTATTCGCACTGGATACGACACCTCTAA-3’
miR518B forward	5’-GTATCAAAGCGCTCCCCT-3’
miR518C stem-loop RT primer	5’- GTCGTATCCAGTGCAGGGTCCGAGGTATTCGCACTGGATACGACCAGAAAGT-3’
miR518C forward	5’-CATGTCTCTGGAGGGAAGC-3’
miR3663 stem-loop RT primer	5’- GTCGTATCCAGTGCAGGGTCCGAGGTATTCGCACTGGATACGACGCGCCCGG-3’
miR3663 forward	5’- GTCGTATCCAGTGCAGGGTCCGAGGTATTCGCACTGGATACGACGCGCCCGG-3’
miR548AH stem-loop RT primer	5’- GTCGTATCCAGTGCAGGGTCCGAGGTATTCGCACTGGATACGACGCAAAAGT-3’
miR548AH forward	5’-GCGTGCAAAAACTGCAGTT-3’
